# Tolerance thresholds underlie responses to DNA damage during germline development

**DOI:** 10.1101/2024.01.07.574510

**Authors:** Gloria Jansen, Daniel Gebert, Tharini Ravindra Kumar, Emily Simmons, Sarah Murphy, Felipe Karam Teixeira

## Abstract

Selfish DNA modules like transposable elements (TEs) are particularly active in the germline, the lineage that passes genetic information across generations. New TE insertions can disrupt genes and impair the functionality and viability of germ cells. However, we find that in *P*-*M* hybrid dysgenesis in *Drosophila*, a sterility syndrome triggered by the *P*-element DNA transposon, germ cells harbour unexpectedly few new TE insertions, despite accumulating DNA double-strand breaks (DSBs) and inducing cell cycle arrest. Using an engineered CRISPR-Cas9 system, we show that generating DSBs at silenced *P*-elements or other non-coding sequences is sufficient to induce germ cell loss independently of gene disruption. Indeed, we demonstrate that both developing and adult mitotic germ cells are sensitive to DSBs in a dosage-dependent manner. Following the mitotic-to-meiotic transition, however, germ cells become more tolerant to DSBs, completing oogenesis regardless of the accumulated genome damage. Our findings establish DNA damage tolerance thresholds as crucial safeguards of genome integrity during germline development.
