## Supplemental Table 1 for "Tolerance thresholds underlie responses to DNA damage during germline development"

### Sheet: Sheet1
Chromosome	Chromosome coordinate start	Chromosome coordinate stop	Inserted strand	Host gene name	Host gene Flybase ID	Host gene CG number	Position in host gene	Host gene strand	Overlapping ORC name	Chromatin state	Structure	Zygosity state
chr2L	249309	249318	minus	lncRNA:CR44218	FBgn0265149	CR44218	cDNA	plus	Orc2_mE_23	transcriptionally active euchromatin	501bp truncated	het
chr2L	2753125	2753132	plus	Bacc	FBgn0031453	CG9894	1st intron	plus	Orc2_mE_179	transcriptionally active euchromatin	629bp truncated	hom
chr2L	3478397	3478405	plus	Thor	FBgn0261560	CG8846	promoter	plus	eORI_mE_16,Orc2_mE_235	transcriptionally active euchromatin	full length	het
chr2L	6649222	6649229	minus	CG31635/Tango1	FBgn0051635/FBgn0286898	CG31635/CG11098	promoter	minus	-	transcriptionally active euchromatin	full length	het
chr2L	6968347	6968355	plus	Sumo	FBgn0264922	CG4494	promoter	minus	-	transcriptionally active euchromatin	629bp truncated	?
chr2L	7307091	7307099	plus	wg	FBgn0284084	CG4889	promoter	plus	Orc2_mE_430	PcG (Polycomb Group) chromatin	629bp truncated	het
chr2L	8566897	8566907	minus	Sema1a	FBgn0011259	CG18405	intron	plus	eORI_mE_57	PcG (Polycomb Group) chromatin	full length	?
chr2L	8950131	8950139	minus	C1GalTA	FBgn0032078	CG9520	1st intron	minus	Orc2_mE_550, eORI_mE_60	transcriptionally active euchromatin	1893bp truncated	?
chr2L	10321878	10321885	plus	CG5381	FBgn0032218	CG5381	promoter	minus	eORI_mE_68	transcriptionally active euchromatin	1893bp truncated	hom
chr2L	10989428	10989435	minus	TTLL4A	FBgn0026147	CG16833	5' UTR	plus	Orc2_mE_653	transcriptionally active euchromatin	629bp truncated	het
chr2L	11445733	11445740	minus	salm	FBgn0261648	CG6464	promoter	minus	Orc2_mE_678	PcG (Polycomb Group) chromatin	629bp truncated	?
chr2L	14300963	14300970	minus	wb	FBgn0261563	CG42677	int. promoter	plus	-	transcriptionally silent	full length	hom
chr2L	15333740	15333747	plus	esg	FBgn0001981	CG3758	promoter	plus	-	PcG (Polycomb Group) chromatin	629bp truncated	hom
chr2L	15745560	15745568	minus	CycE	FBgn0010382	CG3938	1st intron	minus	-	transcriptionally active euchromatin	629bp truncated	het
chr2L	15762760	15762768	minus	Gli	FBgn0001987	CG3903	promoter	minus	Orc2_mE_861	transcriptionally active euchromatin	1893bp truncated	het
chr2L	16530239	16530246	minus	CG5953	FBgn0032587	CG5953	1st intron	minus	Orc2_mE_904, eORI_mE_95	transcriptionally active euchromatin	full length	hom
chr2L	19587280	19587287	minus	Lar	FBgn0032814	CG10443	5' UTR	plus	Orc2_mE_1080	transcriptionally active euchromatin	501bp truncated	het
chr2L	19587280	19587287	plus	Lar	FBgn0032814	CG10443	5' UTR	plus	Orc2_mE_1080	transcriptionally active euchromatin	501bp truncated	het
chr2L	20310983	20310990	plus	spir	FBgn0003475	CG10076	promoter	plus	-	PcG (Polycomb Group) chromatin	full length	hom
chr2L	21630005	21630012	minus	Df31	FBgn0022893	CG2207	promoter	minus	Orc2_mE_1182	PcG (Polycomb Group) chromatin	629bp truncated	hom
chr2L	21630005	21630012	plus	Df31	FBgn0022893	CG2207	promoter	minus	Orc2_mE_1182	PcG (Polycomb Group) chromatin	full length	hom
chr2L	23352902	23352911	plus	-	-	-	-	-	-	undefined	629bp truncated	het
chr2R	500814	500822	minus	DIP-λ	FBgn0267428	CG45781	intron	plus	eORI_mE_615	undefined	1893bp truncated	het
chr2R	2524567	2524577	plus	MFS17	FBgn0058263	CG40263	intron	minus	-	undefined	501bp truncated	hom
chr2R	6633121	6633128	plus	Vha16-1	FBgn0262736	CG3161	promoter	minus	eORI_mE_144, Orc2_mE_1312	transcriptionally active euchromatin	full length	het
chr2R	7665756	7665763	plus	Rdh1	FBgn0033205	CG2064	promoter	plus	eORI_mE_155	transcriptionally active euchromatin	full length	hom
chr2R	7665814	7665821	minus	Rdh1	FBgn0033205	CG2064	promoter	plus	eORI_mE_155	transcriptionally active euchromatin	full length	hom
chr2R	8237730	8237738	minus	pnut	FBgn0013726	CG8705	promoter	plus	eORI_mE_160, Orc2_mE_1429	transcriptionally active euchromatin	501bp truncated	hom
chr2R	9414271	9414278	plus	wun2	FBgn0041087	CG8805	promoter	plus	eORI_mE_167	transcriptionally active euchromatin	629bp truncated	?
chr2R	9553356	9553363	minus	lncRNA:CR43651	FBgn0263660	CR43651	cDNA	plus	eORI_mE_168, Orc2_mE_1508	transcriptionally active euchromatin	2617 truncated	hom
chr2R	9553356	9553363	plus	lncRNA:CR43651	FBgn0263660	CR43651	cDNA	plus	eORI_mE_168, Orc2_mE_1508	transcriptionally active euchromatin	629bp truncated	?
chr2R	9712303	9712310	minus	dap	FBgn0010316	CG1772	promoter	plus	Orc2_mE_1528	transcriptionally active euchromatin	1893bp truncated	het
chr2R	13558077	13558087	plus	snoRNA:2R:9445410	FBgn0263459	CR43574	cDNA	minus	Orc2_mE_1830	transcriptionally active euchromatin	629bp truncated	hom
chr2R	15610979	15610986	plus	-	-	-	-	-	-	PcG (Polycomb Group) chromatin	629bp truncated	hom
chr2R	15613809	15613816	minus	CG42524	FBgn0260429	CG42524	promoter	plus	Orc2_mE_1957	PcG (Polycomb Group) chromatin	501bp truncated	het
chr2R	16386410	16386417	minus	Sema2b	FBgn0264273	CG33960	promoter	plus	-	transcriptionally silent	1893bp truncated	?
chr2R	17792595	17792602	minus	Dhit	FBgn0028743	CG5036	promoter	plus	-	transcriptionally active euchromatin	full length	hom
chr2R	17792654	17792661	plus	Dhit	FBgn0028743	CG5036	promoter	plus	Orc2_mE_2104	transcriptionally active euchromatin	full length	hom
chr2R	18503563	18503571	plus	GstE11	FBgn0034354	CG5224	promoter	plus	-	transcriptionally silent	629bp truncated	hom
chr2R	19142092	19142100	minus	ena	FBgn0000578	CG15112	1st intron	plus	eORI_mE_249	transcriptionally active euchromatin	undefined	?
chr2R	23580866	23580873	minus	apt	FBgn0015903	CG5393	int. promoter	plus	Orc2_mE_2435	PcG (Polycomb Group) chromatin	2478bp truncated	hom
chr2R	23957764	23957773	plus	α-Catr	FBgn0029105	CG2987	promoter	plus	-	transcriptionally active euchromatin	629bp truncated	het
chr3L	224462	224469	minus	lncRNA:CR42862	FBgn0262109	CR42862	intron	plus	-	transcriptionally active euchromatin	full length	?
chr3L	6218153	6218161	plus	LanA	FBgn0002526	CG10236	promoter	minus	eORI_mE_329	transcriptionally active euchromatin	629bp truncated	het
chr3L	11008763	11008772	minus	klu	FBgn0013469	CG12296	5' UTR	minus	-	transcriptionally active euchromatin	undefined	?
chr3L	14987040	14987047	minus	mnd	FBgn0002778	CG3297	1st intron	plus	eORI_mE_380	transcriptionally active euchromatin	P{nanos-Moe.EGFP.nanos3'UTR} transgene	hom
chr3L	15988259	15988270	plus	Hip14	FBgn0259824	CG6017	5' UTR	plus	eORI_mE_393	transcriptionally active euchromatin	1893bp truncated	?
chr3L	16023465	16023472	minus	Notum	FBgn0044028	CG13076	promoter	plus	-	PcG (Polycomb Group) chromatin	full length	?
chr3L	16661615	16661622	minus	Baldspot	FBgn0260960	CG3971	promoter	minus	eORI_mE_398, Orc2_mE_3581	transcriptionally active euchromatin	629bp truncated	het
chr3L	22472026	22472033	minus	CG11426	FBgn0037166	CG11426	5' UTR	plus	-	PcG (Polycomb Group) chromatin	full length	het
chr3R	4640811	4640821	plus	CG9775	FBgn0037261	CG9775	1st intron	minus	-	transcriptionally active euchromatin	full length	?
chr3R	11763948	11763957	plus	Lk6	FBgn0017581	CG17342	5' UTR	minus	eORI_mE_487, Orc2_mE_4487	transcriptionally active euchromatin	629bp truncated	?
chr3R	16250387	16250394	minus	tara	FBgn0040071	CG6889	intron	plus	Orc2_mE_4753	transcriptionally active euchromatin	1893bp truncated	?
chr3R	16734602	16734611	plus	Ubx	FBgn0003944	CG10388	promoter	minus	-	PcG (Polycomb Group) chromatin	629bp truncated	het
chr3R	19889923	19889931	plus	CG4733	FBgn0038744	CG4733	promoter	plus	Orc2_mE_4970	transcriptionally active euchromatin	full length	?
chr3R	24273017	24273026	plus	Orct2	FBgn0086365	CG13610	promoter	plus	eORI_mE_555	transcriptionally active euchromatin	full length	het
chr3R	27194406	27194407	plus	Ser	FBgn0004197	CG6127	promoter	minus	Orc2_mE_5435	transcriptionally active euchromatin	full length	het
chr3R	30238971	30238979	minus	-	-	-	-	-	eORI_mE_586	transcriptionally silent	1893bp truncated	het
chr4	501721	501726	minus	zfh2	FBgn0004607	CG1449	promoter	plus	eORI_mE_603, Orc2_mE_5735	transcriptionally active euchromatin	629bp truncated	het
chr4	1258039	1258046	minus	Cadps	FBgn0053653	CG33653	intron	plus	eORI_mE_614	transcriptionally silent	629bp truncated	het
chrX	589060	589069	minus	vnd	FBgn0261930	CG6172	intron	plus	-	PcG (Polycomb Group) chromatin	501bp truncated	hom
chrX	2518091	2518102	plus	trol	FBgn0284408	CG33950	intron	minus	-	PcG (Polycomb Group) chromatin	629bp truncated	hom
chrX	2642707	2642714	minus	sgg	FBgn0003371	CG2621	int. promoter	plus	eORI_mE_643	transcriptionally active euchromatin	1893bp truncated	het
chrX	3796506	3796515	minus	Crg-1	FBgn0021738	CG32788	intron	plus	-	undefined	629bp truncated	hom
chrX	9284349	9284353	plus	Iz	FBgn0002576	CG1689	promoter	plus	-	PcG (Polycomb Group) chromatin	629bp truncated	het
chrX	9500193	9500202	plus	mgl	FBgn0261260	CG42611	promoter	minus	Orc2_mE_6442	transcriptionally silent	full length	hom
chrX	10290180	10290190	minus	alpha-Man-Ia	FBgn0259170	CG42275	intron	minus	Orc2_mE_6486	PcG (Polycomb Group) chromatin	full length	hom
chrX	10290180	10290190	plus	alpha-Man-Ia	FBgn0259170	CG42275	intron	minus	Orc2_mE_6486	PcG (Polycomb Group) chromatin	full length	?
chrX	11805452	11805459	minus	Hsc70-3	FBgn0001218	CG4147	intron	minus	eORI_mE_725	transcriptionally active euchromatin	501bp truncated	hom
chrX	11818776	11818783	minus	rudhira	FBgn0266019	CG43154	1st intron	plus	eORI_mE_725	transcriptionally active euchromatin	full length	hom
chrX	13138995	13139003	minus	CG32645	FBgn0052645	CG32645	promoter	plus	-	PcG (Polycomb Group) chromatin	full length	hom
chrX	13272732	13272741	minus	HDAC4	FBgn0041210	CG1770	intron	plus	eORI_mE_734	transcriptionally active euchromatin	full length	hom
chrX	15497805	15497813	plus	lncRNA:CR44888	FBgn0266182	CR44888	cDNA	minus	-	transcriptionally active euchromatin	629bp truncated	?
chrX	17698800	17698807	minus	chas	FBgn0263258	CG32556	promoter	minus	eORI_mE_774, Orc2_mE_6990	transcriptionally active euchromatin	full length	het
chrX	18930474	18930482	minus	CG43759	FBgn0264090	CG43759	5' UTR	plus	eORI_mE_782	transcriptionally silent	655bp piece	het
chrX	19643346	19643354	plus	Sec61γ	FBgn0031049	CG14214	promoter	plus	eORI_mE_792, Orc2_mE_7125	transcriptionally active euchromatin	full length	hom
chrX	19643346	19643354	minus	Sec61γ	FBgn0031049	CG14214	5' UTR	plus	eORI_mE_792, Orc2_mE_7125	transcriptionally active euchromatin	full length	?
chrX	19785221	19785228	minus	-	-	-	-	-	eORI_mE_796	transcriptionally active euchromatin	full length	hom
chrX	19786882	19786889	plus	lncRNA:CR44885	FBgn0266179	CR44885	cDNA	minus	eORI_mE_796	PcG (Polycomb Group) chromatin	629bp truncated	hom
chrX	20330428	20330484	minus	CG1504	FBgn0031100	CG1504	promoter	minus	-	undefined	629bp truncated	hom
chrX	20384649	20384659	minus	CR34311	FBgn0085340	CR34311	promoter	minus	-	undefined	full length	hom
chrX	20925132	20925139	minus	shakB	FBgn0085387	CG34358	1st intron	minus	-	transcriptionally silent	629bp truncated	het
chrX	22652703	22652710	minus	-	-	-	-	-	-	transcriptionally silent	full length	hom
chrX	22946403	22946406	plus	-	-	-	-	-	-	transcriptionally silent	629bp truncated	?
chrX	22946403	22946406	minus	-	-	-	-	-	-	transcriptionally silent	full length	?
