## Supplemental Table 2 for "Tolerance thresholds underlie responses to DNA damage during germline development"

### Sheet: Sheet1
Chromosome	Chromosome coordinate start	Chromosome coordinate stop	Inserted strand	Host gene name	Host gene Flybase ID	Host gene CG number	Position in host gene	Host gene strand	overlapping ORC name	Chromatin state
chr2L	479689	479699	minus	cbt	FBgn0043364	CG4427	promoter	minus	eORI_mE_5, Orc2_mE_37	transcriptionally active euchromatin
chr2L	7423926	7423933	plus	lncRNA:CR43857	FBgn0264439	CR43857	cDNA	plus	eORI_mE_40, Orc2_mE_436	transcriptionally active euchromatin
chr2L	7827769	7827776	plus	mts	FBgn0004177	CG7109	5' UTR	plus	Orc2_mE_466	transcriptionally active euchromatin
chr2L	8542788	8542797	minus	Sema1a	FBgn0011259	CG18405	promoter	plus	eORI_mE_57	PcG (Polycomb Group) chromatin
chr2L	8544691	8544699	minus	Sema1a	FBgn0011259	CG18405	5' UTR	plus	eORI_mE_57	transcriptionally active euchromatin
chr2L	8950199	8950206	plus	C1GalTA	FBgn0032078	CG9520	1st intron	minus	eORI_mE_60	transcriptionally active euchromatin
chr2L	8989359	8989367	plus	rost	FBgn0011705	CG9552	5' UTR	minus	eORI_mE_60	transcriptionally active euchromatin
chr2L	9237603	9237611	plus	tai	FBgn0041092	CG13109	intron	plus	-	transcriptionally active euchromatin
chr2L	9437424	9437432	minus	numb	FBgn0002973	CG3779	promoter	plus	Orc2_mE_563	PcG (Polycomb Group) chromatin
chr2L	11816482	11816489	plus	Pde1c	FBgn0264815	CG44007	3' UTR	minus	Orc2_mE_690	transcriptionally silent
chr2L	12822834	12822841	minus	kek1	FBgn0015399	CG12283	promoter	minus	eORI_mE_80, Orc2_mE_745	transcriptionally active euchromatin
chr2L	13515524	13515531	plus	B4	FBgn0023407	CG9239	intron	minus	eORI_mE_84	transcriptionally active euchromatin
chr2R	5192437	5192445	plus	Nipped-A	FBgn0053554	CG33554	intron	minus	-	heterochromatin
chr2R	6603400	6603429	minus	jing	FBgn0086655	CG9397	intron	plus	eORI_mE_143	PcG (Polycomb Group) chromatin
chr2R	6758902	6758911	plus	CG9436	FBgn0033101	CG9436	5' UTR	minus	Orc2_mE_1330	transcriptionally active euchromatin
chr2R	6775150	6775158	plus	Epac	FBgn0085421	CG34392	intron	minus	-	transcriptionally silent
chr2R	7812091	7812100	plus	TTLL12	FBgn0033225	CG1550	promoter	minus	-	transcriptionally active euchromatin
chr2R	8862597	8862604	plus	RyR	FBgn0011286	CG10844	1st intron	plus	-	transcriptionally silent
chr2R	10559859	10559866	minus	psq	FBgn0263102	CG2368	1st intron	plus	eORI_mE_176	transcriptionally active euchromatin
chr2R	10559876	10559885	plus	psq	FBgn0263102	CG2368	1st intron	plus	eORI_mE_176	transcriptionally active euchromatin
chr2R	12633594	12633601	plus	spt4	FBgn0028683	CG12372	5' UTR	plus	Orc2_mE_1750	transcriptionally active euchromatin
chr2R	13449975	13449985	minus	cnn	FBgn0013765	CG4832	1st intron	minus	Orc2_mE_1819	transcriptionally active euchromatin
chr2R	18288735	18288742	minus	sbb	FBgn0285917	CG5580	5' UTR	minus	-	transcriptionally active euchromatin
chr2R	20265192	20265194	minus	CG8908	FBgn0034493	CG8908	1st intron	plus	eORI_mE_256	transcriptionally active euchromatin
chr2R	20584329	20584338	plus	mir-313	FBgn0262441	CR43003	promoter	minus	-	PcG (Polycomb Group) chromatin
chr2R	21175221	21175228	plus	Pu	FBgn0003162	CG9441	promoter	plus	-	transcriptionally active euchromatin
chr2R	21713824	21713832	minus	HmgD	FBgn0004362	CG17950	1st intron	plus	eORI_mE_265	transcriptionally active euchromatin
chr2R	22060924	22060933	minus	Snp	FBgn0265192	CG44248	promoter	plus	Orc2_mE_2349	transcriptionally silent
chr2R	23702451	23702458	minus	l(2)dtl	FBgn0013548	CG11295	promoter	plus	Orc2_mE_2450	transcriptionally active euchromatin
chr3L	707889	707896	plus	CG13895	FBgn0035158	CG13895	intron	minus	eORI_mE_297	transcriptionally active euchromatin
chr3L	1208394	1208404	plus	mwh	FBgn0264272	CG43772	promoter	plus	-	PcG (Polycomb Group) chromatin
chr3L	3070001	3070008	minus	CG32486	FBgn0266918	CG32486	1st intron	minus	eORI_mE_307, Orc2_mE_2810	transcriptionally active euchromatin
chr3L	3193143	3193150	minus	Hsp83	FBgn0001233	CG1242	5' UTR	plus	Orc2_mE_2826, eORI_mE_308	transcriptionally active euchromatin
chr3L	3983897	3983907	plus	scrt	FBgn0004880	CG1130	5' UTR	plus	-	transcriptionally silent
chr3L	4170448	4170455	plus	Ero1L	FBgn0261274	CG1333	5' UTR	plus	Orc2_mE_2902	transcriptionally active euchromatin
chr3L	5424010	5424019	plus	DIP-δ	FBgn0085420	CG34391	promoter	plus	-	transcriptionally silent
chr3L	8675658	8675665	minus	hry	FBgn0001168	CG6494	promoter	plus	eORI_mE_337	transcriptionally active euchromatin
chr3L	10517666	10517673	plus	Rbfox1	FBgn0052062	CG32062	1st intron	plus	-	PcG (Polycomb Group) chromatin
chr3L	11487342	11487351	minus	chrb	FBgn0036165	CG7533	promoter	plus	-	transcriptionally silent
chr3L	12515895	12515902	minus	tral	FBgn0041775	CG10686	1st intron	plus	Orc2_mE_3371, eORI_mE_362	transcriptionally active euchromatin
chr3L	13227765	13227775	plus	caps	FBgn0023095	CG11282	promoter	plus	-	PcG (Polycomb Group) chromatin
chr3L	14205374	14205383	minus	nuf	FBgn0013718	CG33991	int. promoter	plus	-	transcriptionally silent
chr3L	14756876	14756883	plus	Trl	FBgn0013263	CG33261	intron	minus	Orc2_mE_3467, eORI_mE_379	transcriptionally active euchromatin
chr3L	14982911	14982921	minus	CG5114	FBgn0036460	CG5114	5' UTR	plus	Orc2_mE_3480, eORI_mE_380	transcriptionally active euchromatin
chr3L	16042760	16042767	plus	Diap1	FBgn0260635	CG12284	int. promoter	minus	eORI_mE_394	transcriptionally active euchromatin
chr3L	17644478	17644485	plus	Pep	FBgn0004401	CG6143	1st intron	minus	eORI_mE_406	transcriptionally active euchromatin
chr3L	18139292	18139299	plus	geko	FBgn0020300	CG13695	promoter	plus	-	transcriptionally silent
chr3L	18723353	18723364	minus	CG12477	FBgn0036809	CG12477	promoter	minus	-	transcriptionally silent
chr3L	18772089	18772097	plus	ftz-f1	FBgn0001078	CG4059	intron	minus	eORI_mE_415	transcriptionally active euchromatin
chr3L	19793549	19793556	minus	Gyc76C/CG42637	FBgn0266136/FBgn0261360	CG42636/CG42637	5' UTR	minus	Orc2_mE_3808, eORI_mE_421	transcriptionally active euchromatin
chr3L	19910296	19910303	plus	Prp3	FBgn0036915	CG7757	promoter	plus	Orc2_mE_3824, eORI_mE_422	transcriptionally active euchromatin
chr3L	22772574	22772581	minus	SPoCk	FBgn0052451	CG32451	promoter	plus	-	PcG (Polycomb Group) chromatin
chr3L	22871798	22871805	minus	Arf1	FBgn0010348	CG8385	5' UTR	minus	-	transcriptionally active euchromatin
chr3L	22948742	22948755	plus	Mes2	FBgn0037207	CG11100	intron	plus	Orc2_mE_3986, eORI_mE_442	transcriptionally active euchromatin
chr3R	2952001	2952001	minus	Pzl	FBgn0267430	CG45783	intron	minus	-	undefined
chr3R	4476029	4476037	plus	CG31523	FBgn0051523	CG31523	1st intron	minus	-	PcG (Polycomb Group) chromatin
chr3R	4659560	4659567	plus	smash	FBgn0263346	CG43427	promoter	plus	Orc2_mE_4053	transcriptionally active euchromatin
chr3R	4809961	4809968	plus	ctrip/Hus1-like	FBgn0260794/FBgn0026417	CG42574/CG2525	1st intron	minus	-	transcriptionally active euchromatin
chr3R	6423931	6423940	plus	gpp	FBgn0264495	CG42803	1st intron	plus	-	PcG (Polycomb Group) chromatin
chr3R	6966809	6966817	plus	Antp	FBgn0260642	CG1028	intron	minus	-	PcG (Polycomb Group) chromatin
chr3R	11372628	11372637	plus	pros	FBgn0004595	CG17228	exon	plus	Orc2_mE_4456	PcG (Polycomb Group) chromatin
chr3R	11760333	11760340	plus	Lk6	FBgn0017581	CG17342	1st intron	minus	-	transcriptionally active euchromatin
chr3R	12974462	12974469	plus	CG7381	FBgn0038098	CG7381	1st intron	minus	-	PcG (Polycomb Group) chromatin
chr3R	13901576	13901583	plus	ems	FBgn0000576	CG2988	promoter	plus	Orc2_mE_4582	PcG (Polycomb Group) chromatin
chr3R	16715739	16715751	plus	Ubx	FBgn0003944	CG10388	intron	minus	-	PcG (Polycomb Group) chromatin
chr3R	20309327	20309336	plus	Orp8	FBgn0261550	CG42668	promoter	plus	Orc2_mE_4994, eORI_mE_528	transcriptionally active euchromatin
chr3R	21296156	21296163	minus	lncRNA:Hsrω	FBgn0001234	CR31400	cDNA	plus	-	PcG (Polycomb Group) chromatin
chr3R	22666898	22666906	minus	wake	FBgn0266418	CG45058	intron	plus	-	transcriptionally active euchromatin
chr3R	23670032	23670041	plus	CG31145	FBgn0051145	CG31145	promoter	minus	eORI_mE_549	transcriptionally active euchromatin
chr3R	24031373	24031381	minus	KrT95D	FBgn0020647	CG5405	5' UTR	minus	Orc2_mE_5273, eORI_mE_553	transcriptionally active euchromatin
chr3R	25050295	25050299	plus	CG11791	FBgn0039266	CG11791	5' UTR	plus	Orc2_mE_5339	transcriptionally active euchromatin
chr3R	25851212	25851212	minus	CG14545	FBgn0040602	CG14545	5' UTR	minus	-	transcriptionally active euchromatin
chr3R	26798982	26798989	minus	Tl	FBgn0262473	CG5490	promoter	plus	Orc2_mE_5414	PcG (Polycomb Group) chromatin
chr3R	27194269	27194276	minus	Ser	FBgn0004197	CG6127	promoter	minus	Orc2_mE_5435	transcriptionally active euchromatin
chr3R	29682684	29682714	minus	Gycα99B	FBgn0013972	CG1912	1st intron	plus	-	transcriptionally silent
chr3R	29765633	29765642	plus	kay	FBgn0001297	CG33956	promoter	plus	eORI_mE_584	transcriptionally active euchromatin
chrX	2041567	2041574	minus	Actn/usp	FBgn0000667/FBgn0003964	CG4376/CG4380	1st intron	minus	eORI_mE_637	transcriptionally active euchromatin
chrX	6077511	6077513	plus	CG4666	FBgn0029838	CG4666	5' UTR	minus	Orc2_mE_6197	transcriptionally silent
chrX	6711629	6711637	minus	CG14441	FBgn0029895	CG14441	intron	plus	-	transcriptionally active euchromatin
chrX	7608391	7608398	minus	ct	FBgn0004198	CG11387	promoter	plus	Orc2_mE_6303	PcG (Polycomb Group) chromatin
chrX	7626869	7626876	minus	ct	FBgn0004198	CG11387	1st intron	plus	eORI_mE_681	PcG (Polycomb Group) chromatin
chrX	10815764	10815772	plus	Imp	FBgn0285926	CG1691	1st intron	minus	Orc2_mE_6534, eORI_mE_711	transcriptionally active euchromatin
chrX	12660170	12660178	minus	Tis11	FBgn0011837	CG4070	1st intron	plus	Orc2_mE_6656, eORI_mE_732	transcriptionally active euchromatin
chrX	15814039	15814046	plus	sd	FBgn0003345	CG8544	5' UTR	plus	eORI_mE_757	transcriptionally active euchromatin
chrX	16217224	16217224	plus	disco	FBgn0000459	CG9908	promoter	minus	Orc2_mE_6887	PcG (Polycomb Group) chromatin
chrX	16637319	16637319	minus	Rok	FBgn0026181	CG9774	5' UTR	minus	Orc2_mE_6931	transcriptionally active euchromatin
chrX	17911450	17911459	minus	CG6847	FBgn0030884	CG6847	promoter	plus	Orc2_mE_7017	undefined
chrX	18309370	18309370	minus	upd1	FBgn0004956	CG5993	promoter	minus	-	PcG (Polycomb Group) chromatin
chrX	19631114	19631122	minus	e(y)3	FBgn0087008	CG12238	intron	minus	eORI_mE_792	heterochromatin
chrX	19887149	19887158	plus	Hers	FBgn0052529	CG32529	intron	plus	Orc2_mE_7149, eORI_mE_797	transcriptionally active euchromatin
chrX	20391012	20391012	plus	jb	FBgn0031104	CG15460	promoter	minus	-	transcriptionally active euchromatin
chrX	22653850	22653850	plus	-	-	-	intergenic	-	-	transcriptionally silent
