## Supplemental Table 3 for "Tolerance thresholds underlie responses to DNA damage during germline development"

### Sheet: Sheet1
	Copy number estimate
Stock name	5' TIR	3' TIR	Internal
Wild-derived strains
Harwich	82	109	37
DGRP-832	16	21	10
DGRP-907	20	24	3
DGRP-392	21	27	8
DGRP-911	20	30	14
DGRP-142	26	32	18
DGRP-802	30	34	13
DGRP-399	29	36	14
DGRP-765	33	33	19
DGRP-406	31	41	18
DGRP-385	38	45	4
DGRP-153	38	49	36
DGRP-21	41	48	27
DGRP-374	54	75	39
DGRP-801	72	91	36
Transgenic lab strains
w[1118]	0	0	0
nosP-moe-GFP	1.1	1.1	0.6
hs-bam	1.1	1.3	0.6
p53R-GFP	1	1.1	0.7
hs-flp phic31 L34.2L	3	4.1	2.7
EGFP elav	2.3	3.8	2.7
FUCCI 55110	2.5	3	1.8
FUCCI 55123	1.8	1.9	1.3
hs-flp FRT Ubi-GFP	3.3	5	3.4
UAS-Dcr nos-Gal4 FUCCI 55124	4.6	6.2	4.1
