## Supplemental Table 4 for "Tolerance thresholds underlie responses to DNA damage during germline development"

### Sheet: Sheet1
	Number of targets (haploid) in genome
Name	dm6	nos-Cas9	nos-int;attP2	w;TM2/TM6	Average number of targets (haploid)	Standard deviation	Average number of targets (diploid)
2-targets	2	1	1	1	1	0	2
4-targets	2	2	2	2	2	0	4
6-targets	4	3	3	3	3	0	6
7-targets	3	3	3	5	3.6	1.2	7
8-targets	5	4	5	3	4	1	8
11-targets (1)	6	5	6	6	5.6	0.6	11
11-targets (2)	6	6	6	5	5.6	0.6	11
16-targets	7	9	10	5	8	2.6	16
18-targets	14	5	10	12	9	3.6	18
25-targets	10	9	12	17	12.6	4	25
32-targets	12	14	17	17	16	1.7	32
53-targets	19	29	33	17	26.3	8.3	53
